# A fatal plant toxicosis described more than a century ago is caused by a bacterial endophyte

**DOI:** 10.64898/2026.06.12.731819

**Authors:** Sandra Moreau, Manon Canal, Erin Hillairet, Jintao Ma, Max Crüsemann, Amélie Perez, Guillaume Marti, Marion Meyer, Aurélien Carlier

## Abstract

Gousiekte (‘quick disease’) is a fatal plant toxicosis affecting livestock in South Africa. Gousiekte is characterized by the sudden death of animals following the ingestion of leaves of several species of Rubiaceae, most notably *Vangueria pygmaea, Pavetta harborii, P. schumanniana* and *Fadogia homblei*. The toxin causing gousiekte is pavettamine, a hydroxylated polyamine pavettamine for which no biosynthetic pathway is known. Interestingly, all plants known to contain pavettamine also feature obligate endophytes of the *Burkholderiaceae* family, in particular belonging to the *Caballeronia* and *Paraburkholderia* genera. We identified a cluster of three genes conserved in all *Burkholderia s*.*l*. endophytic symbionts of plants containing pavettamine. Constitutive expression the *pavABC* gene cluster in a strain of *Paraburkholderia caledonica* isolated from leaves of *Fadogia homblei* resulted in detectable levels of pavettamine in cultures, and targeted gene deletions showed the involvement of all three genes in its biosynthesis. Genomes of important animal and human pathogens of the *Burkholderia pseudomallei* complex encode functional homologs of the *pavABC* genes, indicating a potentially unrecognized role of pavettamine in disease or complications from infections.

**Significance statement:** Gousiekte is a fatal disease of livestock caused by plants containing the toxin pavettamine, yet the origin of this compound has remained a mystery. We demonstrate that pavettamine is synthesized not by the plants themselves, but by their obligate bacterial endophytes via a conserved three-gene cluster, *pavABC*. Crucially, these genes were likely acquired via horizontal gene transfer from an ancestor of the *Burkholderia pseudomallei* complex, a group of significant human and animal pathogens. This discovery identifies the genetic basis of a potent toxin and suggests a previously unrecognized role for pavettamine in human infectious diseases. This work emphasizes the preeminent role of horizontal gene transfer and secondary metabolism for host-microbe interactions.
