## Supplementary material for "A fatal plant toxicosis described more than a century ago is caused by a bacterial endophyte": Table S3

Table S3. Accession numbers of Burkholderiaceae representative genomes used in comparative genomics analysis.
Assembly Accession	Organism Name	Organism Taxonomic ID	Type
GCF_000012365.1	Burkholderia thailandensis E264	271848	Genome
GCF_000012945.1	Burkholderia lata	482957	Genome
GCF_000013645.1	Paraburkholderia xenovorans LB400	266265	Genome
GCF_000016345.1	Polynucleobacter asymbioticus QLW-P1DMWA-1	312153	Genome
GCF_000020045.1	Paraburkholderia phymatum STM815	391038	Genome
GCF_000020125.1	Paraburkholderia phytofirmans PsJN	398527	Genome
GCF_000069785.1	Cupriavidus taiwanensis LMG 19424	977880	Genome
GCF_000092885.1	Paraburkholderia atlantica	2654982	Genome
GCF_000219215.1	Cupriavidus necator N-1	1042878	Genome
GCF_000227585.1	Candidatus Glomeribacter gigasporarum BEG34	1070319	Genome
GCF_000300095.1	Paraburkholderia phenoliruptrix BR3459a	1229205	Genome
GCF_000383275.1	Paraburkholderia caledonica	134536	Genome
GCF_000402035.1	Caballeronia insecticola	758793	Genome
GCF_000472525.1	Paraburkholderia dilworthii	948106	Genome
GCF_000472825.1	Paraburkholderia mimosarum LMG 23256 = NBRC 106338	1038869	Genome
GCF_000504585.2	Pandoraea pnomenusa	93220	Genome
GCF_000519185.1	Paraburkholderia nodosa DSM 21604	1121127	Genome
GCF_000522545.2	Paraburkholderia caribensis MBA4	1323664	Genome
GCF_000684975.1	Paraburkholderia acidipaludis NBRC 101816	1218074	Genome
GCF_000685015.1	Paraburkholderia bannensis NBRC 103871	1218075	Genome
GCF_000685035.1	Paraburkholderia ferrariae NBRC 106233	1218076	Genome
GCF_000685075.1	Paraburkholderia oxyphila NBRC 105797	1218083	Genome
GCF_000732615.1	Burkholderia paludis	1506587	Genome
GCF_000739775.1	Paraburkholderia heleia NBRC 101817	1218080	Genome
GCF_000751215.2	Caballeronia glathei	60547	Genome
GCF_000785435.2	Paraburkholderia sacchari	159450	Genome
GCF_000807775.2	Pandoraea fibrosis	1891094	Genome
GCF_000815105.2	Pandoraea pulmonicola	93221	Genome
GCF_000934605.2	Pandoraea vervacti	656178	Genome
GCF_000954135.1	Ralstonia mannitolilytica	105219	Genome
GCF_000959365.1	Burkholderia oklahomensis C6786	441162	Genome
GCF_000959445.1	Burkholderia vietnamiensis LMG 10929	1449978	Genome
GCF_000959545.1	Burkholderia ambifaria AMMD	339670	Genome
GCF_000960995.1	Burkholderia glumae LMG 2196 = ATCC 33617	1176492	Genome
GCF_000961515.1	Paraburkholderia fungorum	134537	Genome
GCF_000972785.3	Pandoraea oxalativorans	573737	Genome
GCF_000973625.1	Polynucleobacter duraquae	1835254	Genome
GCF_001017775.3	Pandoraea thiooxydans	445709	Genome
GCF_001028175.1	Caballeronia mineralivorans PML1(12)	908627	Genome
GCF_001028665.1	Burkholderia pyrrocinia	60550	Genome
GCF_001029105.3	Pandoraea faecigallinarum	656179	Genome
GCF_001189365.1	Candidatus Burkholderia verschuerenii	242163	Genome
GCF_001411805.1	Burkholderia plantarii	41899	Genome
GCF_001465545.3	Pandoraea norimbergensis	93219	Genome
GCF_001465595.2	Pandoraea apista	93218	Genome
GCF_001513745.1	Burkholderia humptydooensis	430531	Genome
GCF_001523745.2	Burkholderia mayonis	1385591	Genome
GCF_001524445.2	Burkholderia savannae	1637837	Genome
GCF_001544455.2	Caballeronia sordidicola	196367	Genome
GCF_001544475.1	Caballeronia humi	326474	Genome
GCF_001544495.1	Caballeronia telluris	326475	Genome
GCF_001544515.1	Caballeronia terrestris	1226301	Genome
GCF_001544535.1	Caballeronia choica	326476	Genome
GCF_001544555.2	Caballeronia udeis	1232866	Genome
GCF_001544575.2	Caballeronia cordobensis	1353886	Genome
GCF_001544615.1	Caballeronia concitans	1777133	Genome
GCF_001544695.2	Caballeronia arvi	1777135	Genome
GCF_001544755.2	Caballeronia catudaia	1777136	Genome
GCF_001544795.2	Caballeronia temeraria	1777137	Genome
GCF_001544835.2	Caballeronia fortuita	1777138	Genome
GCF_001544875.2	Caballeronia hypogeia	1777140	Genome
GCF_001544915.2	Caballeronia pedi	1777141	Genome
GCF_001545035.1	Caballeronia glebae	1777143	Genome
GCF_001545075.1	Caballeronia ptereochthonis	1777144	Genome
GCF_001580545.1	Paraburkholderia monticola	1399968	Genome
GCF_001587155.1	Ralstonia solanacearum	305	Genome
GCF_001595985.1	Polynucleobacter sinensis	1743157	Genome
GCF_001598055.1	Cupriavidus nantongensis	1796606	Genome
GCF_001645135.1	Paraburkholderia ginsengiterrae	1462993	Genome
GCF_001659725.1	Polynucleobacter wuianus	1743168	Genome
GCF_001663855.1	Ralstonia insidiosa	190721	Genome
GCF_001718335.1	Burkholderia territorii	1503055	Genome
GCF_001718535.1	Burkholderia seminalis	488731	Genome
GCF_001718555.1	Burkholderia metallica	488729	Genome
GCF_001718875.1	Burkholderia singularis	1503053	Genome
GCF_001718895.1	Burkholderia cenocepacia	95486	Genome
GCF_001854325.1	Cupriavidus malaysiensis	367825	Genome
GCF_001865575.2	Paraburkholderia sprentiae WSM5005	754502	Genome
GCF_001883705.2	Burkholderia catarinensis	1108140	Genome
GCF_002097715.1	Burkholderia ubonensis subsp. mesacidophila	265293	Genome
GCF_002192535.1	Polynucleobacter hirudinilacicola	1743166	Genome
GCF_002206625.1	Polynucleobacter campilacus	1743163	Genome
GCF_002206635.1	Polynucleobacter aenigmaticus	1743164	Genome
GCF_002224225.1	Polynucleobacter cosmopolitanus	351345	Genome
GCF_002278075.1	Paraburkholderia aromaticivorans	2026199	Genome
GCF_002362315.1	Paraburkholderia acidicola	1912599	Genome
GCF_002797575.1	Polynucleobacter brandtiae	1938816	Genome
GCF_002879885.1	Trinickia dabaoshanensis	564714	Genome
GCF_002902925.1	Paraburkholderia terrae	311230	Genome
GCF_002902965.1	Paraburkholderia hospita	169430	Genome
GCF_002925705.1	Burkholderia anthinoferrum	3090833	Genome
GCF_002934455.1	Trinickia symbiotica	863227	Genome
GCF_003003375.1	Paraburkholderia eburnea	1189126	Genome
GCF_003004665.1	Candidatus Pandoraea novymonadis	1808959	Genome
GCF_003065365.1	Polynucleobacter difficilis	556054	Genome
GCF_003065385.1	Polynucleobacter acidiphobus	556053	Genome
GCF_003072505.1	Polynucleobacter rarus	556055	Genome
GCF_003096875.1	Paraburkholderia unamae	219649	Genome
GCF_003254285.1	Cupriavidus phytorum	3024399	Genome
GCF_003286395.1	Paraburkholderia dokdonensis	2211211	Genome
GCF_003294055.1	Burkholderia reimsis	2234132	Genome
GCF_003330785.1	Paraburkholderia graminis	60548	Genome
GCF_003330825.1	Paraburkholderia terricola	169427	Genome
GCF_003339525.1	Ephemeroptericola cinctiostellae	2268024	Genome
GCF_003353055.1	Cupriavidus lacunae	2666307	Genome
GCF_003353175.1	Paraburkholderia lacunae	2211104	Genome
GCF_003367175.1	Trinickia dinghuensis	2291023	Genome
GCF_003368325.1	Paraburkholderia caffeinilytica	1761016	Genome
GCF_003390925.1	Trinickia diaoshuihuensis	2292265	Genome
GCF_003443895.1	Paraburkholderia phosphatilytica	2282883	Genome
GCF_003628125.1	Pararobbsia silviterrae	1792498	Genome
GCF_003628145.1	Trinickia fusca	2419777	Genome
GCF_003837865.1	Paraburkholderia dinghuensis	2305225	Genome
GCF_003892345.1	Lautropia dentalis	2490857	Genome
GCF_003966915.1	Mycoavidus cysteinexigens	1553431	Genome
GCF_004217045.1	Cupriavidus agavae	1001822	Genome
GCF_004342585.1	Paucimonas lemoignei	29443	Genome
GCF_004353905.1	Paraburkholderia guartelaensis	2546446	Genome
GCF_004353915.1	Paraburkholderia silviterrae	2528715	Genome
GCF_004359985.1	Paraburkholderia flava	2547393	Genome
GCF_004363775.1	Hydromonas duriensis	1527608	Genome
GCF_004524855.1	Paraburkholderia pallida	2547399	Genome
GCF_005144415.1	Trinickia terrae	2571161	Genome
GCF_005280735.1	Trinickia violacea	2571746	Genome
GCF_005871185.1	Limnobacter alexandrii	2570352	Genome
GCF_007995085.1	Paraburkholderia azotifigens	2057004	Genome
GCF_008039575.1	Zeimonas arvi	2498847	Genome
GCF_008369935.1	Paraburkholderia panacisoli	2603818	Genome
GCF_008801925.2	Cupriavidus basilensis	68895	Genome
GCF_009362735.1	Paraburkholderia franconis	2654983	Genome
GCF_009455625.1	Paraburkholderia bonniea	2152891	Genome
GCF_009455635.1	Paraburkholderia agricolaris	2152888	Genome
GCF_009455685.1	Paraburkholderia hayleyella	2152889	Genome
GCF_009586235.1	Burkholderia cepacia	292	Genome
GCF_009789655.1	Paraburkholderia acidiphila	2571747	Genome
GCF_009789675.1	Paraburkholderia acidisoli	2571748	Genome
GCF_012927125.1	Paraburkholderia antibiotica	2728839	Genome
GCF_012927345.1	Paraburkholderia polaris	2728848	Genome
GCF_013004065.1	Limnobacter profundi	2732163	Genome
GCF_013177695.1	Paraburkholderia solitsugae	2675748	Genome
GCF_013177735.1	Paraburkholderia elongata	2675747	Genome
GCF_013307205.1	Polynucleobacter arcticus	1743165	Genome
GCF_013307225.1	Polynucleobacter tropicus	1743174	Genome
GCF_013307245.1	Polynucleobacter antarcticus	1743162	Genome
GCF_013347325.1	Cupriavidus gilardii	82541	Genome
GCF_013366925.1	Paraburkholderia youngii	2782701	Genome
GCF_013403875.1	Burkholderia guangdongensis	1792500	Genome
GCF_013426895.1	Paraburkholderia largidicola	3014751	Genome
GCF_014171495.1	Paraburkholderia tropica	92647	Genome
GCF_014191175.1	Cupriavidus alkaliphilus	942866	Genome
GCF_014202215.1	Quisquiliibacterium transsilvanicum	1549638	Genome
GCF_014397785.1	Paraburkholderia podalyriae	1938811	Genome
GCF_014652675.1	Formosimonas limnophila	1384487	Genome
GCF_016128195.1	Paraburkholderia ginsengisoli	311231	Genome
GCF_016698705.1	Burkholderia gladioli	28095	Genome
GCF_016894385.1	Cupriavidus oxalaticus	96344	Genome
GCF_017315705.1	Trinickia mobilis	2816356	Genome
GCF_017315725.1	Trinickia acidisoli	2767482	Genome
GCF_018243235.1	Ralstonia nicotianae	3037696	Genome
GCF_018685455.1	Polynucleobacter paneuropaeus	2527775	Genome
GCF_018687595.1	Polynucleobacter paludilacus	1855895	Genome
GCF_018687955.1	Polynucleobacter ibericus	1819725	Genome
GCF_018688255.1	Polynucleobacter corsicus	2081042	Genome
GCF_018881545.1	Polynucleobacter alcilacus	1819739	Genome
GCF_018881715.1	Polynucleobacter parvulilacunae	1855631	Genome
GCF_018881755.1	Polynucleobacter finlandensis	1855894	Genome
GCF_018881835.1	Polynucleobacter hallstattensis	1855586	Genome
GCF_018882155.1	Polynucleobacter nymphae	2081043	Genome
GCF_018882205.1	Polynucleobacter bastaniensis	2081039	Genome
GCF_019428685.1	Paraburkholderia edwinii	2861782	Genome
GCF_019602855.1	Cupriavidus pinatubonensis	248026	Genome
GCF_019930785.1	Burkholderia dolosa	152500	Genome
GCF_019931045.1	Cupriavidus pauculus	82633	Genome
GCF_020541305.1	Candidatus Vallotia cooleyia	1177211	Genome
GCF_020541325.1	Candidatus Vallotia lariciata	2018052	Genome
GCF_020880815.1	Paraburkholderia sejongensis	2886946	Genome
GCF_020881035.1	Paraburkholderia translucens	2886945	Genome
GCF_021173085.1	Ralstonia wenshanensis	2842456	Genome
GCF_021390575.1	Paraburkholderia adhaesiva	2883244	Genome
GCF_021390645.1	Paraburkholderia flagellata	2883241	Genome
GCF_022213065.1	Paraburkholderia tagetis	2913261	Genome
GCF_022870505.1	Burkholderia perseverans	2615214	Genome
GCF_022879615.1	Caballeronia grimmiae	1071679	Genome
GCF_022879815.1	Caballeronia zhejiangensis	871203	Genome
GCF_023721795.1	Zeimonas sediminis	2944268	Genome
GCF_023955645.1	Ralstonia mojiangensis	2953895	Genome
GCF_023955655.1	Ralstonia soli	2953896	Genome
GCF_024158925.1	Ralstonia chuxiongensis	2957504	Genome
GCF_024518835.1	Limnobacter humi	1778671	Genome
GCF_024623725.1	Limnobacter parvus	2939690	Genome
GCF_024704525.1	Pandoraea commovens	2508289	Genome
GCF_024925465.1	Ralstonia pseudosolanacearum	1310165	Genome
GCF_026210475.1	Cupriavidus cauae	2608999	Genome
GCF_026310195.1	Paraburkholderia madseniana	2599607	Genome
GCF_026624755.1	Robbsia betulipollinis	2981849	Genome
GCF_027924165.1	Polynucleobacter yangtzensis	1743159	Genome
GCF_028473685.1	Paraburkholderia bryophila	420952	Genome
GCF_029087225.1	Limnobacter olei	3031298	Genome
GCF_029268935.1	Burkholderia semiarida	2843303	Genome
GCF_029268985.1	Burkholderia sola	2843302	Genome
GCF_029892205.1	Polynucleobacter sphagniphilus	1743169	Genome
GCF_030160455.1	Limnobacter litoralis	481366	Genome
GCF_030297255.1	Burkholderia pseudomallei	28450	Genome
GCF_030412785.1	Paraburkholderia sabiae	273251	Genome
GCF_031456815.1	Paraburkholderia strydomiana	1245417	Genome
GCF_032806925.1	Paraburkholderia kirstenboschensis	1245436	Genome
GCF_033956065.1	Burkholderia mallei	13373	Genome
GCF_034047095.1	Robbsia andropogonis	28092	Genome
GCF_034424545.1	Trinickia caryophylli	28094	Genome
GCF_034721475.1	Burkholderia alba	2683677	Genome
GCF_036323495.1	Limnobacter thiooxidans	131080	Genome
GCF_036352035.1	Burkholderia multivorans	87883	Genome
GCF_037101365.1	Ralstonia syzygii subsp. indonesiensis	1310167	Genome
GCF_037126505.1	Paraburkholderia bengalensis	2747562	Genome
GCF_037478035.1	Mycetohabitans endofungorum	417203	Genome
GCF_037478055.1	Mycetohabitans rhizoxinica	412963	Genome
GCF_038723655.1	Burkholderia arboris	488730	Genome
GCF_039848545.1	Burkholderia stagnalis	1503054	Genome
GCF_040215475.1	Burkholderia contaminans	488447	Genome
GCF_042433665.1	Paraburkholderia rhizosphaerae	480658	Genome
GCF_042653745.1	Cupriavidus campinensis	151783	Genome
GCF_042653815.1	Cupriavidus pampae	659251	Genome
GCF_042655705.1	Paraburkholderia denitrificans	694025	Genome
GCF_042659005.1	Paraburkholderia silvatlantica	321895	Genome
GCF_042665695.1	Paraburkholderia humisilvae	627669	Genome
GCF_042680985.1	Paraburkholderia dipogonis	1211383	Genome
GCF_042682325.1	Paraburkholderia solisilvae	624376	Genome
GCF_046030135.1	Caballeronia jiangsuensis	1458357	Genome
GCF_048565265.1	Burkholderia theae	3143496	Genome
GCF_048627025.1	Burkholderia aenigmatica	2015348	Genome
GCF_900007165.1	Paraburkholderia piptadeniae	1701573	Genome
GCF_900019265.1	Paraburkholderia ribeironis	1247936	Genome
GCF_900044055.2	Caballeronia calidae	1777139	Genome
GCF_900095735.1	Chitinasiproducens palmae	1770053	Genome
GCF_900096765.1	Polynucleobacter necessarius	576610	Genome
GCF_900096975.1	Paraburkholderia lycopersici	416944	Genome
GCF_900100565.1	Paraburkholderia steynii	1245441	Genome
GCF_900100735.1	Paraburkholderia phenazinium	60549	Genome
GCF_900100915.1	Burkholderia orbicola	2978683	Genome
GCF_900101795.1	Paraburkholderia tuberum	157910	Genome
GCF_900104845.1	Paraburkholderia caballeronis	416943	Genome
GCF_900107685.1	Paraburkholderia sartisoli	83784	Genome
GCF_900108945.1	Paraburkholderia diazotrophica	667676	Genome
GCF_900113825.1	Paraburkholderia megapolitana	420953	Genome
GCF_900176405.1	Polynucleobacter kasalickyi	1938817	Genome
GCF_900177725.1	Paraburkholderia susongensis	1515439	Genome
GCF_900185755.1	Cupriavidus metallidurans	119219	Genome
GCF_900187205.1	Pandoraea sputorum	93222	Genome
GCF_900187875.1	Polynucleobacter victoriensis	2049319	Genome
GCF_900205755.1	Polynucleobacter meluiroseus	1938814	Genome
GCF_900230245.1	Caballeronia arationis	1777142	Genome
GCF_900240005.1	Burkholderia stabilis	95485	Genome
GCF_900250125.1	Cupriavidus neocaledonicus	1040979	Genome
GCF_900258035.1	Caballeronia novacaledonica	1544861	Genome
GCF_900637555.1	Lautropia mirabilis	47671	Genome
GCF_902374465.1	Ralstonia pickettii	329	Genome
GCF_902459535.1	Paraburkholderia dioscoreae	2604047	Genome
GCF_902459555.1	Pandoraea horticolens	2508298	Genome
GCF_902459565.1	Pandoraea aquatica	2508290	Genome
GCF_902459575.1	Pandoraea morbifera	2508300	Genome
GCF_902459585.1	Pandoraea nosoerga	2508296	Genome
GCF_902459595.1	Pandoraea soli	2508293	Genome
GCF_902459625.1	Pandoraea cepalis	2508294	Genome
GCF_902459645.1	Pandoraea pneumonica	2508299	Genome
GCF_902459655.1	Pandoraea anhela	2508295	Genome
GCF_902459685.1	Pandoraea iniqua	2508288	Genome
GCF_902459695.1	Pandoraea terrae	1537710	Genome
GCF_902459705.1	Pandoraea terrigena	2508292	Genome
GCF_902459725.1	Pandoraea eparura	2508291	Genome
GCF_902459735.1	Pandoraea capi	2508286	Genome
GCF_902459745.1	Pandoraea communis	2508297	Genome
GCF_902459765.1	Pandoraea anapnoica	2508301	Genome
GCF_902459775.1	Pandoraea captiosa	2508302	Genome
GCF_902459805.1	Pandoraea bronchicola	2508287	Genome
GCF_902498995.1	Burkholderia anthina	179879	Genome
GCF_902499045.1	Burkholderia latens	488446	Genome
GCF_902499075.1	Burkholderia pseudomultivorans	1207504	Genome
GCF_902499115.1	Burkholderia diffusa	488732	Genome
GCF_902859775.1	Paraburkholderia rhynchosiae	487049	Genome
GCF_902859805.1	Paraburkholderia sediminicola	458836	Genome
GCF_902859815.1	Trinickia soli	380675	Genome
GCF_902859845.1	Burkholderia puraquae	1904757	Genome
GCF_902859895.1	Pararobbsia alpina	621374	Genome
GCF_902859915.1	Paraburkholderia ultramafica	1544867	Genome
GCF_902859935.1	Paraburkholderia fynbosensis	1200993	Genome
GCF_902859945.1	Paraburkholderia caffeinitolerans	1723730	Genome
GCF_904848625.1	Paraburkholderia metrosideri	580937	Genome
GCF_904848665.1	Paraburkholderia hiiakae	1081782	Genome
GCF_905220705.1	Paraburkholderia domus	2793075	Genome
GCF_905220735.1	Paraburkholderia aspalathi	1324617	Genome
GCF_905220975.1	Paraburkholderia haematera	2793077	Genome
GCF_905221015.1	Paraburkholderia nemoris	2793076	Genome
GCF_905397275.1	Cupriavidus yeoncheonensis	1462994	Genome
GCF_905397285.1	Cupriavidus plantarum	942865	Genome
GCF_905397435.1	Cupriavidus numazuensis	221992	Genome
GCF_907164545.1	Paraburkholderia gardini	2823469	Genome
GCF_907164555.1	Paraburkholderia saeva	2777537	Genome
GCF_910593725.1	Candidatus Vallotia tarda	1177213	Genome
GCF_914271435.1	Cupriavidus laharis	151654	Genome
GCF_914271545.1	Cupriavidus respiraculi	195930	Genome
GCF_958347595.1	Ralstonia holmesii	3058602	Genome
GCF_958348425.1	Ralstonia thomasii	3058596	Genome
GCF_958350185.1	Ralstonia edaphi	3058599	Genome
GCF_958405655.1	Ralstonia condita	3058600	Genome
GCF_958405935.1	Ralstonia psammae	3058598	Genome
GCF_958415495.1	Ralstonia flaminis	3058597	Genome
GCF_958437745.1	Ralstonia flatus	3058601	Genome
GCF_965118185.1	Paraburkholderia kururiensis	984307	Genome
GCA_001189345.1	Candidatus Paraburkholderia kirkii	198822	MAG
GCA_000234195.1	Candidatus Paraburkholderia kirkii	198822	MAG
GCA_001045575.1	Candidatus Burkholderia pumila	1090375	MAG
GCA_001235855.1	Candidatus Burkholderia brachyanthoides	1090379	MAG
GCA_001189335.2	Candidatus Paraburkholderia schumanniana	1069530	MAG
GCA_001184395.1	Candidatus Paraburkholderia calva	242161	MAG
GCA_001189365.1	Candidatus Burkholderia verschuerenii	242163	MAG
GCA_001184405.1	Candidatus Burkholderia humilis	1090471	MAG
ERX9206577	Ardisia mamillata		MAG
ERX9206578	Ardisia virens		MAG
ERX9206582	Pavetta ternifolia		MAG
ERX9206586	Vangueria esculenta		MAG
ERX9206596	Vangueria soutpansbergensis		MAG
ERX9206584	Psychotria zombamontana		MAG
ERX9206583	Psychotria capensis		MAG
ERX9206576	Ardisia cornudentata		MAG
ERX9206589	Vangueria macrocalyx		MAG
ERX9206581	Pavetta revoluta		MAG
ERX9206588	Vangueria infausta		MAG
ERX9206590	Vangueria madagascariensis		MAG
ERX9206587	Vangueria infausta		MAG
ERX9206594	Vangueria pygmaea		MAG
ERX9206595	Vangueria randii		MAG
ERX9206592	Vangueria madagascariensis		MAG
ERX9206585	Vangueria dryadum		MAG
ERX9206579	Fadogia homblei		MAG
ERX9206593	Vangueria pygmaea		MAG
ERX9206591	Vangueria madagascariensis		MAG
ERX9206580	Pavetta gardeniifolia		MAG
