## Supplementary material for "A fatal plant toxicosis described more than a century ago is caused by a bacterial endophyte": Table S4

Table S4. Functional annotation of candidate genes linked to pavettamine production
Orthogroup ID	Representative Genbank sequence accession (Ca. B. kirkii)	EggNOG seed ortholog	e-value	EggNOG family	COG functional category	PFAM	Description
OG0003808	CCD_35302.1	1458357.BG58_23120	1.24e-60	2ERIU@1|root,33J4B@2|Bacteria,1NKKS@1224|Proteobacteria,2VYM7@28216|Betaproteobacteria,1K8XX@119060|Burkholderiaceae	-	-	-
OG0004034	CCD_35378.1	398527.Bphyt_0735	1.05e-22	2AGTC@1|root,3171E@2|Bacteria,1PY9Q@1224|Proteobacteria,2WDHQ@28216|Betaproteobacteria,1KAC4@119060|Burkholderiaceae	-	-	-
OG0011628	CCD_35832.1	272560.BPSS1454	7.16e-285	COG0388@1|root,COG0388@2|Bacteria,1NSBY@1224|Proteobacteria	S	DUF3326	Protein of unknown function (DUF3326)
OG0010878	CCD_35833.2	243160.BMAA0795	0.0	COG0019@1|root,COG4638@1|root,COG0019@2|Bacteria,COG4638@2|Bacteria,1MW3T@1224|Proteobacteria,2VR86@28216|Betaproteobacteria,1KE46@119060|Burkholderiaceae	EP	Orn_Arg_deC_N,Orn_DAP_Arg_deC,Rieske,Ring_hydroxyl_A	Pyridoxal-dependent decarboxylase, C-terminal sheet domain
OG0004036	CCD_36139.1	1458357.BG58_19675	4.31e-112	COG0599@1|root,COG0599@2|Bacteria,1RCAZ@1224|Proteobacteria,2WFKH@28216|Betaproteobacteria,1KI3C@119060|Burkholderiaceae	S	CMD	Antioxidant protein with alkyl hydroperoxidase activity. Required for the reduction of the AhpC active site cysteine residues and for the regeneration of the AhpC enzyme activity
OG0003635	CCD_36562.1	1458357.BG58_15270	1.92e-100	COG0454@1|root,COG0456@2|Bacteria,1RBE6@1224|Proteobacteria,2VRQ7@28216|Betaproteobacteria,1KHA1@119060|Burkholderiaceae	K	Acetyltransf_1,Acetyltransf_10	Acetyltransferase (GNAT) domain
OG0003422	CCD_36714.1	401053.AciPR4_1234	5.28e-78	COG0673@1|root,COG0673@2|Bacteria	S	ADH_zinc_N,GFO_IDH_MocA,GFO_IDH_MocA_C,Glycos_transf_1,ox_reductase_C	inositol 2-dehydrogenase activity
OG0006188	CCD_36716.1	401053.AciPR4_1229	1.13e-143	COG0399@1|root,COG0399@2|Bacteria,3Y3PT@57723|Acidobacteria,2JHVI@204432|Acidobacteriia	E	DegT_DnrJ_EryC1	Belongs to the DegT DnrJ EryC1 family
OG0006280	CCD_36718.2	208439.AJAP_35530	6.49e-109	COG0337@1|root,COG0337@2|Bacteria,2H9BI@201174|Actinobacteria,4E38S@85010|Pseudonocardiales	E	DHQ_synthase	3-dehydroquinate synthase
OG0004118	CCD_36724.1	1458357.BG58_03270	0.0	COG1216@1|root,COG1216@2|Bacteria,1MX5Z@1224|Proteobacteria,2VJUA@28216|Betaproteobacteria,1K10J@119060|Burkholderiaceae	Q	Glyco_tranf_2_3,Glyco_trans_1_4,Glycos_transf_2,Methyltransf_23	glycosyl transferase family 2
OG0003556	CCD_36725.1	1458357.BG58_03265	2.42e-199	COG1216@1|root,COG1216@2|Bacteria,1QTEK@1224|Proteobacteria,2VQZA@28216|Betaproteobacteria,1K2AY@119060|Burkholderiaceae	S	Glycos_transf_2	rhamnosyltransferase
OG0000792	CCD_36798.1	196367.JNFG01000056_gene529	8.38e-195	COG0438@1|root,COG0438@2|Bacteria,1QFQQ@1224|Proteobacteria,2VV0C@28216|Betaproteobacteria,1K13R@119060|Burkholderiaceae	M	Glyco_transf_4,Glycos_transf_1	glycosyl transferase
OG0004247	CCD_36924.1	1097668.BYI23_B007650	2.75e-28	2EGHT@1|root,33A9W@2|Bacteria,1NHZD@1224|Proteobacteria,2VXKV@28216|Betaproteobacteria,1KA71@119060|Burkholderiaceae	-	-	-
OG0003484	CCD_37087.1	1458357.BG58_32865	1.51e-85	COG0251@1|root,COG0251@2|Bacteria,1MZ3J@1224|Proteobacteria,2VRQ3@28216|Betaproteobacteria,1K7QD@119060|Burkholderiaceae	J	Ribonuc_L-PSP	endoribonuclease L-PSP
OG0003740	CCD_37307.1	1458357.BG58_38110	1.19e-74	2EG2K@1|root,339UJ@2|Bacteria,1NG8N@1224|Proteobacteria,2VYZR@28216|Betaproteobacteria,1K7Y4@119060|Burkholderiaceae	-	-	-
OG0004885	CCD_37424.1	1169143.KB911034_gene1636	3.18e-24	2BFH6@1|root,329AX@2|Bacteria,1QAV3@1224|Proteobacteria,2WDN8@28216|Betaproteobacteria,1KAN9@119060|Burkholderiaceae	-	-	-
OG0003194	CCD_37678.1	1458357.BG58_00605	7.59e-195	COG0115@1|root,COG0115@2|Bacteria,1MVAT@1224|Proteobacteria,2VIVK@28216|Betaproteobacteria,1K3DX@119060|Burkholderiaceae	EH	Aminotran_4	PFAM aminotransferase, class IV
OG0000999	CCD_37796.1	1097668.BYI23_B003620	3.07e-123	COG1573@1|root,COG1573@2|Bacteria,1MW8T@1224|Proteobacteria,2VS2R@28216|Betaproteobacteria,1KH6Z@119060|Burkholderiaceae	L	UDG	Uracil DNA glycosylase superfamily
OG0000834	CCD_37818.1	1458357.BG58_08590	5.83e-80	COG5490@1|root,COG5490@2|Bacteria,1MZ74@1224|Proteobacteria,2VWIQ@28216|Betaproteobacteria,1K7GN@119060|Burkholderiaceae	S	Phasin_2	TIGRFAM phasin family protein
OG0003754	CCD_38124.1	1097668.BYI23_A012520	2.26e-209	COG0668@1|root,COG0668@2|Bacteria,1MW7V@1224|Proteobacteria,2VHE7@28216|Betaproteobacteria,1K4DA@119060|Burkholderiaceae	M	MS_channel	Mechanosensitive ion channel
OG0004310	CCD_38207.1	1071679.BG57_21000	2.26e-65	COG5499@1|root,COG5499@2|Bacteria,1N89F@1224|Proteobacteria,2VWB3@28216|Betaproteobacteria,1K73X@119060|Burkholderiaceae	K	HTH_3	Helix-turn-helix XRE-family like proteins
OG0003332	CCD_38267.1	1097668.BYI23_A020590	1.65e-185	COG1216@1|root,COG1216@2|Bacteria,1RFK0@1224|Proteobacteria,2VUIZ@28216|Betaproteobacteria,1JZUE@119060|Burkholderiaceae	S	Glyco_tranf_2_3,Glycos_transf_2	glycosyl transferase
OG0003486	CCD_38360.2	1097668.BYI23_B010360	6.64e-23	COG3237@1|root,COG3237@2|Bacteria,1NGW6@1224|Proteobacteria,2WFWJ@28216|Betaproteobacteria,1K8PM@119060|Burkholderiaceae	S	CsbD	Belongs to the UPF0337 (CsbD) family
OG0003479	CCD_38814.1	1458357.BG58_23955	1.56e-132	COG2095@1|root,COG2095@2|Bacteria,1MX5T@1224|Proteobacteria,2VIBH@28216|Betaproteobacteria,1K1Z8@119060|Burkholderiaceae	U	MarC	UPF0056 inner membrane protein
OG0003849	CCD_38891.1	1124780.ANNU01000038_gene199	1e-210	COG2192@1|root,COG2755@1|root,COG2192@2|Bacteria,COG2755@2|Bacteria,4NEV9@976|Bacteroidetes,47JR5@768503|Cytophagia	O	Carbam_trans_C,Carbam_trans_N	PFAM Carbamoyltransferase
OG0003794	CCD_38940.1	1097668.BYI23_A005260	3e-75	2A4YS@1|root,30TKI@2|Bacteria,1PDGX@1224|Proteobacteria,2W9S2@28216|Betaproteobacteria,1K04J@119060|Burkholderiaceae	-	-	-
OG0007585	CCD_39382.1	406817.XNC1_2245	1.06e-114	28MVS@1|root,2ZB39@2|Bacteria	-	-	-
OG0007753	CCD_39384.2	67373.JOBF01000034_gene5080	1.32e-68	COG0820@1|root,COG0820@2|Bacteria	J	Fer4_14,Radical_SAM	rRNA (adenine-C2-)-methyltransferase activity
OG0001035	CCD_39407.1	1395571.TMS3_0104360	1.13e-17	COG2197@1|root,COG2197@2|Bacteria,1N4IH@1224|Proteobacteria	K	Autoind_bind,GerE	helix_turn_helix, Lux Regulon
OG0003825	CCD_39616.1	1097668.BYI23_B004150	1.8e-219	COG1903@1|root,COG1903@2|Bacteria,1MXU3@1224|Proteobacteria,2VITG@28216|Betaproteobacteria,1K0BP@119060|Burkholderiaceae	H	CbiD	Catalyzes the methylation of C-1 in cobalt-precorrin-5B to form cobalt-precorrin-6A
OG0000471	CCD_39768.1	1097668.BYI23_B008770	1.59e-81	COG0071@1|root,COG0071@2|Bacteria,1NA27@1224|Proteobacteria,2VU9B@28216|Betaproteobacteria,1K8F0@119060|Burkholderiaceae	O	HSP20	Belongs to the small heat shock protein (HSP20) family
OG0000844	CCD_39769.1	1458357.BG58_06425	9.26e-88	COG0071@1|root,COG0071@2|Bacteria,1N7C7@1224|Proteobacteria,2VRGX@28216|Betaproteobacteria,1K7NJ@119060|Burkholderiaceae	O	HSP20	Belongs to the small heat shock protein (HSP20) family
OG0004020	CCD_40232.1	1097668.BYI23_B008050	1.17e-172	COG1957@1|root,COG1957@2|Bacteria,1MUIW@1224|Proteobacteria,2VRZ6@28216|Betaproteobacteria,1K2Z4@119060|Burkholderiaceae	F	IU_nuc_hydro	Inosine-uridine preferring nucleoside hydrolase
OG0002055	CCD_40576.1	196367.JNFG01000201_gene3018	4.52e-126	COG1011@1|root,COG1011@2|Bacteria,1NYX7@1224|Proteobacteria,2VTWY@28216|Betaproteobacteria,1K4HK@119060|Burkholderiaceae	S	HAD_2	Haloacid dehalogenase-like hydrolase
OG0000690	CCD_40577.1	1500897.JQNA01000002_gene5361	6.44e-95	COG1522@1|root,COG1522@2|Bacteria,1RH5M@1224|Proteobacteria,2VVFY@28216|Betaproteobacteria,1K746@119060|Burkholderiaceae	K	AsnC_trans_reg,HTH_24	PFAM regulatory protein AsnC Lrp family
OG0005210	CCD_40585.1	640512.BC1003_3413	9.23e-27	2EIFW@1|root,33C78@2|Bacteria,1NI5V@1224|Proteobacteria,2VYTC@28216|Betaproteobacteria,1K9Z4@119060|Burkholderiaceae	-	-	-
OG0002161	CCD_40714.1	1097668.BYI23_A016630	2.51e-68	COG3544@1|root,COG3544@2|Bacteria,1N0KY@1224|Proteobacteria,2VUHY@28216|Betaproteobacteria,1K7N6@119060|Burkholderiaceae	S	DUF305	Domain of unknown function (DUF305)
OG0003375	CCD_41087.1	1458357.BG58_19235	7.14e-46	2FBMQ@1|root,316R0@2|Bacteria,1PXWY@1224|Proteobacteria,2WD7P@28216|Betaproteobacteria,1K9MH@119060|Burkholderiaceae	S	DUF1488	Protein of unknown function (DUF1488)
OG0003749	CCD_41088.1	1458357.BG58_19245	9.43e-33	COG2331@1|root,COG2331@2|Bacteria,1P6ZF@1224|Proteobacteria,2W5IV@28216|Betaproteobacteria,1KAG8@119060|Burkholderiaceae	S	Zn-ribbon_8	Regulatory protein, FmdB family
OG0003568	CCD_41093.1	1458357.BG58_19260	2.79e-30	COG3809@1|root,COG3809@2|Bacteria,1N6ZY@1224|Proteobacteria,2VW4E@28216|Betaproteobacteria,1KA1P@119060|Burkholderiaceae	S	zf-TFIIB	Transcription factor zinc-finger
OG0003260	CCD_41172.1	196367.JNFG01000201_gene2830	3.66e-19	2AH28@1|root,317BD@2|Bacteria,1PYM9@1224|Proteobacteria,2WDT6@28216|Betaproteobacteria,1KAYK@119060|Burkholderiaceae	-	-	-
OG0003709	CCD_41222.1	1097668.BYI23_A014690	1.17e-34	COG0666@1|root,COG0666@2|Bacteria,1RG3W@1224|Proteobacteria,2VXC0@28216|Betaproteobacteria,1KFIJ@119060|Burkholderiaceae	S	Ank_2,Ank_4,Ank_5	Ankyrin repeats (many copies)
OG0003343	CCD_41436.1	1458357.BG58_07330	1.13e-90	COG0247@1|root,COG0247@2|Bacteria,1MWTK@1224|Proteobacteria,2VS9T@28216|Betaproteobacteria,1K161@119060|Burkholderiaceae	C	CCG	Cysteine-rich domain
OG0003140	CCD_41463.1	1458357.BG58_20025	6.89e-57	28Z3R@1|root,2ZKW7@2|Bacteria,1PACN@1224|Proteobacteria,2W6DJ@28216|Betaproteobacteria,1K8C2@119060|Burkholderiaceae	-	-	-
OG0003980	CCD_41491.1	1458357.BG58_20295	2.03e-130	COG2173@1|root,COG2173@2|Bacteria,1RENK@1224|Proteobacteria,2WFWZ@28216|Betaproteobacteria,1KI78@119060|Burkholderiaceae	M	Peptidase_M15	Catalyzes hydrolysis of the D-alanyl-D-alanine dipeptide
OG0003654	CCD_41492.1	1097668.BYI23_A010870	5e-52	COG1514@1|root,COG1514@2|Bacteria,1RI9Z@1224|Proteobacteria,2VSCQ@28216|Betaproteobacteria,1K4SB@119060|Burkholderiaceae	J	2_5_RNA_ligase2,LigT_PEase	Hydrolyzes RNA 2',3'-cyclic phosphodiester to an RNA 2'- phosphomonoester
OG0004428	CCD_41501.1	1097668.BYI23_A011610	5.33e-101	COG1652@1|root,COG1652@2|Bacteria,1RD8K@1224|Proteobacteria,2VR7C@28216|Betaproteobacteria,1K875@119060|Burkholderiaceae	S	BON,LysM	Peptidoglycan-binding LysM
OG0003637	CCV01591.1	1458357.BG58_38115	2.91e-85	COG5612@1|root,COG5612@2|Bacteria,1N8FF@1224|Proteobacteria,2VXB2@28216|Betaproteobacteria,1K78N@119060|Burkholderiaceae	S	Metal_resist	Heavy-metal resistance
